# A sort-seq approach to the development of single fluorescent protein biosensors

**DOI:** 10.1101/2020.08.21.261578

**Authors:** John N. Koberstein, Melissa L. Stewart, Taylor L. Mighell, Chadwick B. Smith, Michael S. Cohen

## Abstract

The utility of single fluorescent protein biosensors (SFPBs) in biological research is offset by the difficulty in engineering these tools. SFPBs generally consist of three basic components: a circularly permuted fluorescent protein, a ligand-binding domain, and a pair of linkers connecting the two domains. In the absence of predictive methods for biosensor engineering, most designs combining these three components will fail to produce allosteric coupling between ligand binding and fluorescence emission. Methods to construct libraries of biosensor designs with variations in the site of GFP insertion and linker sequences have been developed, however, our ability to construct new variants has exceeded our ability to test them for function. Here, we address this challenge by applying a massively parallel assay termed “sort-seq” to the characterization of biosensor libraries. Sort-seq combines binned fluorescence-activated cell sorting, next-generation sequencing, and maximum likelihood estimation to quantify the dynamic range of many biosensor variants in parallel. We applied this method to two common biosensor optimization tasks: choice of insertion site and optimization of linker sequences. The sort-seq assay applied to a maltose-binding protein domain-insertion library not only identified previously described high-dynamic-range variants but also discovered new functional insertion-sites with diverse properties. A sort-seq assay performed on a pyruvate biosensor linker library expressed in mammalian cell culture identified linker variants with substantially improved dynamic range. Machine learning models trained on the resulting data can predict dynamic range from linker sequence. This high-throughput approach will accelerate the design and optimization of SFPBs, expanding the biosensor toolbox.
