## Supplementary Table for "A sort-seq approach to the development of single fluorescent protein biosensors"

### Sheet: TableS1
Type	Name	Sequence
cloning primers	MBP-BsaI-GG-F	cacaccaggtctcaGTCCAAAATCGAAGAAGGTAAACTGGTAATCTGG
	MBP-BsaI-GG-R	cacaccaggtctcaCGCTCTTGGTGATACGAGTCTGCGC
	cpGFP-BsaI-GG-F	caatgcggtctcgcatcTATAACGTCTTTATCATGGC
	cpGFP-BsaI-GG-R	caatgcggtctcgacgcGTTGAAGTTATATTCAAGCT
	MBP-162-GA-F1	AATATAACTTCAACGCGTCAATTGCTGCTGACGGGGGTTA
	MBP-162-GA-R1	TAAAGACGTTATAAGATGCAGCAATCAGCGGCCAGGTGAA
	MBP-162-GA-F2	TTCACCTGGCCGCTGATTGCTGCATCTTATAACGTCTTTA
	MBP-162-GA-R2	TAACCCCCGTCAGCAGCAATTGACGCGTTGAAGTTATATT
	MBP-164-GA-F1	AATATAACTTCAACGCGTCAGCTGACGGGGGTTATGCGTT
	MBP-164-GA-R1	TAAAGACGTTATAAGATGCATCAGCAGCAATCAGCGGCCA
	MBP-164-GA-F2	TGGCCGCTGATTGCTGCTGATGCATCTTATAACGTCTTTA
	MBP-164-GA-R2	AACGCATAACCCCCGTCAGCTGACGCGTTGAAGTTATATT
	PyronicSF-VSTx2-GA-F1	AGCTGGAGTACAATVSTVSTTATTCTCGGCGCGAAATGCT
	PyronicSF-SNAx2-GA-R1	TCGGCCTTGATATAGACGTTTNSTNSCAGGAGCTCAAAAT
	PyronicSF-SNAx2-GA-F2	ATTTTGAGCTCCTGSNASNAAACGTCTATATCAAGGCCGA
	PyronicSF-VSTx2-GA-R2	AGCATTTCGCGCCGAGAATAASBASBATTGTACTCCAGCT
	PyronicSF-VE-SS-GA-F1	AGCTGGAGTACAATAGTAGTTATTCTCGGCGCGAAATGCT
	PyronicSF-VE-SS-GA-R1	TTGATATAGACGTTTTCTACCAGGAGCTCAAAATTCTGTCT
	PyronicSF-VE-SS-GA-F2	ATTTTGAGCTCCTGGTAGAAAACGTCTATATCAAGGCCGA
	PyronicSF-VE-SS-GA-R2	TCGCGCCGAGAATAACTACTATTGTACTCCAGCTTGTGAC
sequencing primers	PyronicSF-LLseq-F	ACACTCTTTCCCTACACGACGCTCTTCCGATCTNNNNNACGTGAGACAGAATTTTGAGCT
	PyronicSF-LLseq-R	TGACTGGAGTTCAGACGTGTGCTCTTCCGATCTNNNNNTAGACACGAGTGGCAGCATTTC
	i5-IPE2p	AATGATACGGCGACCACCGAGATCTACACACACTCTTTCCCTACACGAC
	i7-TXX-iPE2p	CAAGCAGAAGACGGCATACGAGAT[i7 index]GTGACTGGAGTTCAGACGTGTGC
	i7-T71-IPE2p	CAAGCAGAAGACGGCATACGAGATaactaggcgcGTGACTGGAGTTCAGACGTGTGC
	i7-T72-IPE2p	CAAGCAGAAGACGGCATACGAGATtcgctaagcaGTGACTGGAGTTCAGACGTGTGC
	i7-T73-IPE2p	CAAGCAGAAGACGGCATACGAGATtatatactaaGTGACTGGAGTTCAGACGTGTGC
	i7-T74-IPE2p	CAAGCAGAAGACGGCATACGAGATacttgctagaGTGACTGGAGTTCAGACGTGTGC
	i7-T75-IPE2p	CAAGCAGAAGACGGCATACGAGATaaccattggaGTGACTGGAGTTCAGACGTGTGC
	i7-T76-IPE2p	CAAGCAGAAGACGGCATACGAGATtcgcggttggGTGACTGGAGTTCAGACGTGTGC
	i7-T77-IPE2p	CAAGCAGAAGACGGCATACGAGATcgtagttaccGTGACTGGAGTTCAGACGTGTGC
	i7-T78-IPE2p	CAAGCAGAAGACGGCATACGAGATtccaatcatcGTGACTGGAGTTCAGACGTGTGC
	i7-T79-IPE2p	CAAGCAGAAGACGGCATACGAGATaatcgataatGTGACTGGAGTTCAGACGTGTGC
	i7-T80-IPE2p	CAAGCAGAAGACGGCATACGAGATccattatctaGTGACTGGAGTTCAGACGTGTGC
	i7-T81-IPE2p	CAAGCAGAAGACGGCATACGAGATtcaacgtaagGTGACTGGAGTTCAGACGTGTGC
	i7-T82-IPE2p	CAAGCAGAAGACGGCATACGAGATtctaatagtaGTGACTGGAGTTCAGACGTGTGC
	i7-T83-IPE2p	CAAGCAGAAGACGGCATACGAGATaaccgctggtGTGACTGGAGTTCAGACGTGTGC
	i7-T84-IPE2p	CAAGCAGAAGACGGCATACGAGATgatcgcttctGTGACTGGAGTTCAGACGTGTGC
	i7-T85-IPE2p	CAAGCAGAAGACGGCATACGAGATctaactagatGTGACTGGAGTTCAGACGTGTGC
	i7-T86-IPE2p	CAAGCAGAAGACGGCATACGAGATgctggaacttGTGACTGGAGTTCAGACGTGTGC
	i5-NEX2p	AATGATACGGCGACCACCGAGATCTACACGTCTCGTGGGCTCGGAGATG
	i7-TXX-NEX2p	CAAGCAGAAGACGGCATACGAGAT[i7 index]GTCTCGTGGGCTCGGAGATG
	i7-T71-NEX2p	CAAGCAGAAGACGGCATACGAGATaactaggcgcGTCTCGTGGGCTCGGAGATG
	i7-T72-NEX2p	CAAGCAGAAGACGGCATACGAGATtcgctaagcaGTCTCGTGGGCTCGGAGATG
	i7-T73-NEX2p	CAAGCAGAAGACGGCATACGAGATtatatactaaGTCTCGTGGGCTCGGAGATG
	i7-T74-NEX2p	CAAGCAGAAGACGGCATACGAGATacttgctagaGTCTCGTGGGCTCGGAGATG
	i7-T75-NEX2p	CAAGCAGAAGACGGCATACGAGATaaccattggaGTCTCGTGGGCTCGGAGATG
	i7-T76-NEX2p	CAAGCAGAAGACGGCATACGAGATtcgcggttggGTCTCGTGGGCTCGGAGATG
	i7-T77-NEX2p	CAAGCAGAAGACGGCATACGAGATcgtagttaccGTCTCGTGGGCTCGGAGATG
	i7-T78-NEX2p	CAAGCAGAAGACGGCATACGAGATtccaatcatcGTCTCGTGGGCTCGGAGATG
	i7-T79-NEX2p	CAAGCAGAAGACGGCATACGAGATaatcgataatGTCTCGTGGGCTCGGAGATG
	i7-T80-NEX2p	CAAGCAGAAGACGGCATACGAGATccattatctaGTCTCGTGGGCTCGGAGATG
gBlock	MBP 1-370	gcaggctccaccatggggcatatgtccAAAATCGAAGAAGGTAAACTGGTAATCTGGATTAACGGCGATAAAGGCTATAACGGACTCGCTGAAGTCGGTAAGAAATTCGAGAAAGATACCGGAATTAAAGTCACCGTTGAGCATCCGGATAAACTGGAAGAGAAATTCCCACAGGTTGCGGCAACTGGCGATGGCCCTGACATTATCTTCTGGGCACACGACCGCTTTGGTGGCTACGCTCAATCTGGCCTGTTGGCTGAAATCACCCCGGACAAAGCGTTCCAGGACAAGCTGTATCCGTTTACCTGGGATGCCGTACGTTACAACGGCAAGCTGATTGCTTACCCGATCGCTGTTGAAGCGTTATCGCTGATTTATAACAAAGATCTGCTGCCGAAC…
